# Vacuole pH loss triggers ESCRT-dependent plasma membrane remodeling to prevent amino acid toxicity

**DOI:** 10.64898/2026.06.05.730386

**Authors:** Kevin C. Chui, Casey E. Hughes, Troy K. Coody, Adam L. Hughes

## Abstract

Loss of lysosomal or vacuolar acidity is a hallmark of aging, metabolic dysfunction, and cellular stress, yet how cells adapt to this condition remains poorly understood. In budding yeast, where the vacuole serves as a major reservoir for intracellular amino acids, impaired vacuolar acidification disrupts amino acid homeostasis. Here we performed a genome-wide screen in budding yeast to identify pathways required for survival during vacuole pH stress. We found that endocytic trafficking and ESCRT/MVB components become essential when vacuolar acidification is disrupted. Vacuole deacidification triggered ESCRT-dependent rerouting and degradation of plasma membrane amino acid transporters, thereby limiting nutrient influx. Blocking this response stabilized transporters at the cell surface and caused synthetic lethality under vacuole stress. This growth defect was suppressed by lowering amino acid availability or reducing transporter expression, whereas amino acid supplementation restored toxicity. Nitrogen starvation prevented transporter internalization, indicating that nutrient status gates this adaptive response. Together, these findings reveal a vacuole-plasma membrane communication pathway that protects cells from amino acid toxicity by matching nutrient influx to vacuolar function.
