## Supplemental Table 1 for "Vacuole pH loss triggers ESCRT-dependent plasma membrane remodeling to prevent amino acid toxicity"

### Sheet: Overall Phenotyes
Gene Deleted	Growth on ConcA compared to Wild Type
SLA1	Severe growth defect
YPQ2	Severe growth defect
LSM6	Severe growth defect
ERD1	Severe growth defect
MUD2	Severe growth defect
PRS3	Severe growth defect
SSN8	Severe growth defect
SWC3	Severe growth defect
MDM10	Severe growth defect
LDB19	Severe growth defect
TPO1	Severe growth defect
DEP1	Severe growth defect
MMM1	Severe growth defect
RTT109	Severe growth defect
UBR2	Severe growth defect
SNF7	Severe growth defect
RPS0b	Severe growth defect
SIC1	Severe growth defect
ARP6	Severe growth defect
CSF1	Severe growth defect
AYT1	Severe growth defect
YLR053c	Severe growth defect
RFU1	Severe growth defect
ERG3	Severe growth defect
RPS17a	Severe growth defect
TSA1	Severe growth defect
YMR031W-A	Severe growth defect
RAD52	Severe growth defect
SOK2	Severe growth defect
SPT21	Severe growth defect
MRE11	Severe growth defect
RPL20a	Severe growth defect
CLN1	Severe growth defect
SKY1	Severe growth defect
RIM21	Severe growth defect
TRF5	Severe growth defect
GAS1	Severe growth defect
DFG16	Severe growth defect
SHE4	Severe growth defect
PEP12	Severe growth defect
GYP1	Severe growth defect
SLG1	Severe growth defect
VAM10	Severe growth defect
VPS21	Severe growth defect
UAF30	Severe growth defect
SIN3	Severe growth defect
HTZ1	Severe growth defect
TLG2	Severe growth defect
MDM12	Severe growth defect
MDM20	Severe growth defect
PHM7	Severe growth defect
YPL260W	Severe growth defect
APM1	Severe growth defect
HFI1	Severe growth defect
YOL036W	Severe growth defect
ATP15	Severe growth defect
BEM4	Severe growth defect
SSE1	Severe growth defect
BEM1	Severe growth defect
YBR266C	Severe growth defect
MSY1	Severe growth defect
SWC5	Severe growth defect
VPS61	Severe growth defect
CDC40	Severe growth defect
SWF1	Severe growth defect
SAC7	Severe growth defect
SPF1	Severe growth defect
YEL059W	Severe growth defect
VAC8	Severe growth defect
NPL3	Severe growth defect
YEL045C	Severe growth defect
GLY1	Severe growth defect
GET2	Severe growth defect
CHO2	Severe growth defect
NSR1	Severe growth defect
TRS65	Severe growth defect
RNR4	Severe growth defect
GOS1	Severe growth defect
RIM101	Severe growth defect
YHR035W	Severe growth defect
MRPL6	Severe growth defect
STB5	Severe growth defect
GND1	Severe growth defect
YCL062W	Severe growth defect
RTC3	Severe growth defect
STB5	Severe growth defect
STP22	Severe growth defect
YKE2	Severe growth defect
DEF1	Severe growth defect
YLR177W	Severe growth defect
RPL14a	Severe growth defect
LTV1	Severe growth defect
CNB1	Severe growth defect
CAX4	Severe growth defect
LST7	Severe growth defect
YGR064W	Severe growth defect
SRB5	Severe growth defect
YGR122W	Severe growth defect
NPT1	Severe growth defect
YOR139C	Severe growth defect
TUM1	Severe growth defect
HNT3	Severe growth defect
ENV9	Severe growth defect
TMA16	Severe growth defect
SWI3	Severe growth defect
RCY1	Severe growth defect
MNN11	Severe growth defect
ATP12	Severe growth defect
MDM30	Severe growth defect
VPS36	Severe growth defect
YLR235C	Severe growth defect
VPS63	Severe growth defect
TAL1	Severe growth defect
YLR374C	Severe growth defect
SUR4	Severe growth defect
MMS22	Severe growth defect
NUM1	Severe growth defect
NGG1	Severe growth defect
YLR294C	Severe growth defect
SAC3	Severe growth defect
UME6	Severe growth defect
ADK1	Severe growth defect
MSB2	Severe growth defect
ADE5,7	Severe growth defect
RTF1	Severe growth defect
HXK2	Severe growth defect
YGR026W	Severe growth defect
YDC1	Severe growth defect
VPS28	Severe growth defect
SSN3	Severe growth defect
SNF8	Severe growth defect
CTR1	Severe growth defect
CTF4	Severe growth defect
GPH1	Severe growth defect
NCA2	Severe growth defect
RPL22b	Severe growth defect
SAP155	Severe growth defect
PIM1	Severe growth defect
GCR2	Severe growth defect
YGL046W	Severe growth defect
PRM8	Severe growth defect
AFT1	Severe growth defect
GUP1	Severe growth defect
KEX2	Severe growth defect
RIM8	Severe growth defect
YNL198C	Severe growth defect
ERV14	Severe growth defect
YGL072C	Severe growth defect
WHI3	Severe growth defect
NOP13	Severe growth defect
ALF1	Severe growth defect
SAC1	Severe growth defect
VPS1	Severe growth defect
VPS51	Severe growth defect
RHO4	Severe growth defect
ATP5	Severe growth defect
SWA2	Severe growth defect
SWR1	Severe growth defect
EMC5	Severe growth defect
BUD27	Severe growth defect
HAC1	Severe growth defect
LOC1	Severe growth defect
YFR006W	Severe growth defect
MGA2	Severe growth defect
NUP133	Severe growth defect
RIM9	Severe growth defect
TVP18	Severe growth defect
IRC21	Severe growth defect
VPS20	Severe growth defect
COS10	Severe growth defect
SIS2	Severe growth defect
NPL6	Severe growth defect
ADH1	Severe growth defect
SSZ1	Severe growth defect
SNF6	Severe growth defect
RIC1	Severe growth defect
FET4	Severe growth defect
GIM5	Severe growth defect
VPS9	Severe growth defect
STO1	Severe growth defect
TIP41	Severe growth defect
BRR1	Severe growth defect
LSM1	Severe growth defect
SNT309	Severe growth defect
ZAP1	Severe growth defect
RIM12	Severe growth defect
VPS25	Severe growth defect
ADO1	Severe growth defect
OMA1	Severe growth defect
TSR2	Severe growth defect
UNG1	Severe growth defect
YNR061C	Severe growth defect
CYS3	Severe growth defect
SPC72	Severe growth defect
SOD1	Severe growth defect
YDL206W	Severe growth defect
GCS1	Severe growth defect
VPS54	Severe growth defect
MAL31	Severe growth defect
HTL1	Severe growth defect
SLM5	Severe growth defect
YCR050C	Severe growth defect
SRB8	Severe growth defect
VPS53	Severe growth defect
YJR018C	Severe growth defect
FEN2	Severe growth defect
SPC1	Severe growth defect
NUP84	Severe growth defect
HIT1	Severe growth defect
DOM34	Severe growth defect
YNL040W	Severe growth defect
COG6	Severe growth defect
FPK1	Severe growth defect
YBL100C	Severe growth defect
FUR4	Severe growth defect
FYV6	Severe growth defect
FKH2	Severe growth defect
TPM1	Severe growth defect
YAF9	Severe growth defect
MET18	Severe growth defect
RRD1	Severe growth defect
EOS1	Severe growth defect
HMO1	Severe growth defect
YJL175W	Severe growth defect
CTK1	Severe growth defect
EAP1	Severe growth defect
IRS4	Severe growth defect
RPS9b	Severe growth defect
RAV2	Severe growth defect
MDM34	Severe growth defect
SPT4	Severe growth defect
SNF5	Severe growth defect
CYS4	Severe growth defect
HCR1	Severe growth defect
BUD23	Severe growth defect
RPL21a	Severe growth defect
SPT7	Severe growth defect
RIM20	Severe growth defect
PHO88	Severe growth defect
ERP3	Severe growth defect
ATG14	Severe growth defect
SEC66	Severe growth defect
SLX5	Severe growth defect
ASM4	Severe growth defect
YDR474C	Severe growth defect
PMR1	Severe growth defect
HUR1	Severe growth defect
UBP3	Severe growth defect
YER156C	Severe growth defect
SIT4	Severe growth defect
CCS1	Severe growth defect
BRE1	Severe growth defect
VRP1	Severe growth defect
COG1	Severe growth defect
GRX5	Severe growth defect
VPS45	Severe growth defect
CTK3	Severe growth defect
TPD3	Severe growth defect
CTK2	Severe growth defect
ECM33	Severe growth defect
GON7	Severe growth defect
VPS15	Severe growth defect
FES1	Severe growth defect
GET1	Severe growth defect
YGL218W	Severe growth defect
DHH1	Severe growth defect
ISA2	Severe growth defect
MAP1	Severe growth defect
PHO85	Severe growth defect
RIB4	Severe growth defect
GLO3	Severe growth defect
IES6	Severe growth defect
RPL27a	Severe growth defect
RPS27b	Severe growth defect
CLC1	Severe growth defect
BUD25	Severe growth defect
ANP1	Severe growth defect
NAT3	Severe growth defect
RPB4	Severe growth defect
YGR272C	Severe growth defect
RPL37b	Severe growth defect
GCN5	Severe growth defect
ARP5	Severe growth defect
AIM10	Severe growth defect
MDJ1	Severe growth defect
POR1	Severe growth defect
BUR2	Severe growth defect
PEP3	Severe growth defect
YBR196C-A	Severe growth defect
TFB5	Severe growth defect
YKR004C-A	Severe growth defect
IME4	Severe growth defect
ERG24	Severe growth defect
POP2	Severe growth defect
CBF1	Severe growth defect
RPL36b	Severe growth defect
YPR089W	Severe growth defect
MRPL36	Severe growth defect
CHO1	Severe growth defect
DIA2	Severe growth defect
MNN10	Severe growth defect
RNR4	Severe growth defect
ADA2	Severe growth defect
VPS72	Severe growth defect
DRS2	Mild growth defect
SYN8	Mild growth defect
BUD14	Mild growth defect
FRE8	Mild growth defect
IOC2	Mild growth defect
HRT3	Mild growth defect
YLL058W	Mild growth defect
PRR1	Mild growth defect
BUD28	Mild growth defect
BRE2	Mild growth defect
YML082W	Mild growth defect
TRM12	Mild growth defect
MAC1	Mild growth defect
CSI1	Mild growth defect
NDE1	Mild growth defect
MRPL24	Mild growth defect
YKU70	Mild growth defect
GOT1	Mild growth defect
KRE1	Mild growth defect
BOR1	Mild growth defect
BUB3	Mild growth defect
VPS5	Mild growth defect
SGO1	Mild growth defect
BUD21	Mild growth defect
OST3	Mild growth defect
SNU66	Mild growth defect
RPL20b	Mild growth defect
RAD17	Mild growth defect
GAL4	Mild growth defect
YPL272C	Mild growth defect
YPL264C	Mild growth defect
YPL261C	Mild growth defect
CLN2	Mild growth defect
YPL229W	Mild growth defect
RRD2	Mild growth defect
LEA1	Mild growth defect
TYW1	Mild growth defect
APL5	Mild growth defect
POS5	Mild growth defect
PPQ1	Mild growth defect
ELP4	Mild growth defect
VPS30	Mild growth defect
DBP1	Mild growth defect
DER1	Mild growth defect
RRT2	Mild growth defect
XRS2	Mild growth defect
YDR114C	Mild growth defect
YDR115W	Mild growth defect
MSH6	Mild growth defect
AFG3	Mild growth defect
GLN3	Mild growth defect
RPS24a	Mild growth defect
GIP2	Mild growth defect
PTP3	Mild growth defect
YER079W	Mild growth defect
YGR176W	Mild growth defect
MRPS35	Mild growth defect
MSM1	Mild growth defect
UBR1	Mild growth defect
SNG1	Mild growth defect
VPS29	Mild growth defect
ARD1	Mild growth defect
MSH1	Mild growth defect
PTH1	Mild growth defect
PIH1	Mild growth defect
AAP1	Mild growth defect
LRP1	Mild growth defect
SPS100	Mild growth defect
DCC1	Mild growth defect
RNQ1	Mild growth defect
SRO9	Mild growth defect
EMC1	Mild growth defect
YCL046W	Mild growth defect
VAC17	Mild growth defect
URA4	Mild growth defect
FRE1	Mild growth defect
PTM1	Mild growth defect
ELM1	Mild growth defect
YKL053W	Mild growth defect
YKL023W	Mild growth defect
OAR1	Mild growth defect
APL2	Mild growth defect
YKL136W	Mild growth defect
YNK1	Mild growth defect
YKL100C	Mild growth defect
RPS27a	Mild growth defect
YGR069W	Mild growth defect
SLX9	Mild growth defect
VPS17	Mild growth defect
BAG7	Mild growth defect
YOR199W	Mild growth defect
YOR248W	Mild growth defect
BUD19	Mild growth defect
SWC7	Mild growth defect
VPS35	Mild growth defect
YLR252W	Mild growth defect
VPS38	Mild growth defect
COX8	Mild growth defect
YPT6	Mild growth defect
ENT5	Mild growth defect
HOM2	Mild growth defect
YDR220C	Mild growth defect
HAP2	Mild growth defect
RAI1	Mild growth defect
NMA2	Mild growth defect
LGE1	Mild growth defect
YPR123C	Mild growth defect
VPS4	Mild growth defect
YAP1802	Mild growth defect
NCL1	Mild growth defect
RPS8a	Mild growth defect
YGL007W	Mild growth defect
RPL24a	Mild growth defect
YGL034C	Mild growth defect
YGL041C	Mild growth defect
RAD6	Mild growth defect
MRH4	Mild growth defect
RPL7a	Mild growth defect
DBP3	Mild growth defect
YNL226W	Mild growth defect
MRPL22	Mild growth defect
YNL170W	Mild growth defect
MEH1	Mild growth defect
YKR015C	Mild growth defect
UTP30	Mild growth defect
KTR2	Mild growth defect
OAF3	Mild growth defect
DBP7	Mild growth defect
BSC2	Mild growth defect
RTT103	Mild growth defect
GIC2	Mild growth defect
RAD34	Mild growth defect
PEX3	Mild growth defect
YDR336W	Mild growth defect
INP51	Mild growth defect
TED1	Mild growth defect
RPL34b	Mild growth defect
ICE2	Mild growth defect
UBP6	Mild growth defect
HYR1	Mild growth defect
ARG7	Mild growth defect
ABF2	Mild growth defect
ISF1	Mild growth defect
AIP1	Mild growth defect
DUF1	Mild growth defect
HMI1	Mild growth defect
NDJ1	Mild growth defect
SHR5	Mild growth defect
RPS7a	Mild growth defect
MUB1	Mild growth defect
RLF2	Mild growth defect
APL4	Mild growth defect
RAD50	Mild growth defect
MSC1	Mild growth defect
MGR3	Mild growth defect
YMR130W	Mild growth defect
YPR044C	Mild growth defect
YPR053C	Mild growth defect
THP3	Mild growth defect
ATG11	Mild growth defect
NCA3	Mild growth defect
SCP160	Mild growth defect
AIM22	Mild growth defect
PEP8	Mild growth defect
UBC8	Mild growth defect
BUB1	Mild growth defect
ADE3	Mild growth defect
YOL159C	Mild growth defect
BAS1	Mild growth defect
ATG17	Mild growth defect
RPS1a	Mild growth defect
ECM7	Mild growth defect
YLR446W	Mild growth defect
ATG22	Mild growth defect
YCL075W	Mild growth defect
MIR1	Mild growth defect
ECM30	Mild growth defect
YCL023C	Mild growth defect
FYV5	Mild growth defect
MOG1	Mild growth defect
STE24	Mild growth defect
HOM6	Mild growth defect
MGM101	Mild growth defect
ARF1	Mild growth defect
GGC1	Mild growth defect
NOP6	Mild growth defect
HBT1	Mild growth defect
RPS11a	Mild growth defect
SOK1	Mild growth defect
DUG2	Mild growth defect
YBR284W	Mild growth defect
YBR285W	Mild growth defect
APE3	Mild growth defect
BSD2	Mild growth defect
CTP1	Mild growth defect
MAL33	Mild growth defect
YCL001W-A	Mild growth defect
PMP1	Mild growth defect
NPP1	Mild growth defect
RBK1	Mild growth defect
PHO87	Mild growth defect
RRT12	Mild growth defect
YCR061W	Mild growth defect
YCR085W	Mild growth defect
YCR087C-A	Mild growth defect
YCR025c	Mild growth defect
HCM1	Mild growth defect
PTC6	Mild growth defect
CSM1	Mild growth defect
YCR087W	Mild growth defect
OSM1	Mild growth defect
BUD30	Mild growth defect
YOR366W	Mild growth defect
YBR053C	Mild growth defect
SGA1	Mild growth defect
YJL213W	Mild growth defect
BCH2	Mild growth defect
DBF2	Mild growth defect
RPS21b	Mild growth defect
AMD1	Mild growth defect
VPS71	Mild growth defect
GSH1	Mild growth defect
LYP1	Mild growth defect
RTK1	Mild growth defect
YDL094C	Mild growth defect
RTR1	Mild growth defect
RPH1	Mild growth defect
YOR364W	Mild growth defect
ISC10	Mild growth defect
PET191	Mild growth defect
HIT1	Mild growth defect
RPL31a	Mild growth defect
GIM3	Mild growth defect
RPB9	Mild growth defect
LSM7	Mild growth defect
RPL16b	Mild growth defect
MCK1	Mild growth defect
YCR075W-A	Mild growth defect
YGL007C-A	Mild growth defect
YKL096C-B	Mild growth defect
BUD3	Mild growth defect
TMA23	Mild growth defect
LSM7	Mild growth defect
GCR1	Mild growth defect
PIB2	Mild growth defect
PIC2	Mild growth defect
PMT1	Mild growth defect
