## Supplemental Table 4 for "Vacuole pH loss triggers ESCRT-dependent plasma membrane remodeling to prevent amino acid toxicity"

### Sheet: Sheet1
Recombinant DNA	Reference or Source	Identifier or Catalog Number
Plasmid: pKT127	Sheff and Thorn, 2004; Addgene	Plasmid # 8728
Plasmid: pRS306	Brachmann et al., 1998; ATCC
Plasmid: pRS305	Brachmann et al., 1998; ATCC
Antibodies	Reference or Source	Identifier or Catalog Number
Mouse monoclonal anti-GFP clones 7.1 and 13.1	Roche	RRID:AB_390913; Cat # 11814460001
Peroxidase AffiniPure® Donkey Anti-Mouse IgM, µ chain specific	Jackson ImmunoResearch Laboratories	AB_2340768
Chemicals, Enzymes and other reagents	Reference or Source	Identifier or Catalog Number
Concanamycin A	Santa Cruz	Cat # 202111; CAS: 80890-47-7
Ammonium Iron(II) Sulfate Hexahydrate	Sigma-Aldrich	Cat # 215406; CAS: 7783-85-9
BPS (Bathophenanthrolinedisulfonic Acid Disodium Salt Hydrate)	Sigma-Aldrich
		Cat # 146617; CAS: 52746-49-3
Cycloheximide	Sigma-Aldrich	Cat # C1988; CAS: 66-81-9
20X Bolt MES SDS Running Buffer	Thermo Fisher	Cat # B000202
cOmplete Protease Inhibitor Cocktail	Sigma-Aldrich	Cat # 11697498001
Peptone (Granulated)	Thermo Fisher	Cat # BP9725; CAS: 73049-73-7
L-Glutathione, reduced	Sigma-Aldrich	Cat # G4251; CAS: 70-18-8
L-Cysteine	Sigma-Aldrich	168149
L-Arginine	Sigma-Aldrich	74-79-3
L-Leucine	Sigma-Aldrich	L8912
L-Serine	Sigma-Aldrich	56-45-1
Apex Yeast Extract	Genesee Scientific	20-254
Apex Granulated Agar	Genesee Scientific	20-256
Yeast Nitrogen Base Without Amino Acids	Millipore Sigma
Yeast Nitrogen Base Without Amino Acids and Ammonium Sulfate	Millipore Sigma
Software	Reference or Source	Identifier or Catalog Number
FIJI	Schindelin et al., 2012	Version 2.14.0
Prism	Graphpad Software	Version 10
SnapGene	GSL Biotech	Version 7.11
Zen Blue	Carl Zeiss	Version 2.6
Other	Reference or Source	Identifier or Catalog Number
Bolt 4–12% Bis-Tris Plus Gel (15 well)	Thermo Fisher	Cat # NW04125BOX
