## Supplemental Table 3 for "Vacuole pH loss triggers ESCRT-dependent plasma membrane remodeling to prevent amino acid toxicity"

### Sheet: Sheet1
Primer	Name	Sequence
4189	4189 STP22 D5	ATCTTAACGGCCAAGAAAAGAGAGAGAGTGAAGAGCAACGagattgtactgagagtgcac
4190	4190 STP22 D3	ATATTTTTTATGGCACTTCGGCGATGCGAAAGAAAGTGAGctgtgcggtatttcacaccg
4191	4191 STP22 KO CHK	ATTATCCAGAACAGCACGGACATGGCACTA
2638	GSH1 D5	GTGGTTTAGAGTATCGAAAATATACATATAGAAGAATAAAagattgtactgagagtgcac
2639	GSH1 D3	GATAATGTCAACTTTCTTTCACAACCGAAGTAAAAGGAGTctgtgcggtatttcacaccg
2640	GSH1 ko chk	CCCAGTGTTCCCTCAACAACCTTGGTAGTT
1359	FET4 D5	CTAATAAGACCCTTATTATTAAACATTCGTTAATCAAATTagattgtactgagagtgcac
1360	FET4 D3	TGAGGAATTCTTCCCACTAATGCTAAAATGTTCAATGAAGctgtgcggtatttcacaccg
1361	FET4 ko chk	AATCACACAGGTGTTGAATGAGCTTGGAGC
1456	Vps27 KO D5	GCTAAGGTGAATGAGTAGTGAGTAAAGAACTAAGAACAGTAGATTGTACTGAGAGTGCAC
1457	Vps27 KO D3	CTAGGTTTCTTTTTACAAATACATAGAAAAGGCTACAATACTGTGCGGTATTTCACACCG
1458	Vps27 KO check	AACTGTTCGGAGCGACCATACACCATATGT
1588	SNF8 KO D5	AAAATGCTTGGCGTAACAGCCAACTTCGAAACTCACTAACagattgtactgagagtgcac
1589	SNF8 KO D3	ACTTAACGCTCATCCACCATTCCTGTTCAAGTCAACTATCctgtgcggtatttcacaccg
1590	SNF8 KO- Ver	TTGCTGAATACTTGACGTTAACATACGGCT
4195	4195 SNF7 D5	ACGGAAGCAGCAGAAACATAACAGTATTGATAAATAAGGCagattgtactgagagtgcac
4196	4195 SNF7 D3	ACCTTTTTTTTTTCTTTCATCTAAACCGCATAGAACACGTctgtgcggtatttcacaccg
4197	4197 SNF7 KO CHK	AAGAGGTAGATAGCTTGCGTTCAACACCGT
2704	XRS2 KO F	AGATGAGCAACAATACTGAGAAGGTGATAACTATAAATTTagattgtactgagagtgcac
2705	XRS2 KO R	TATAATTTAATGAAATTGGAAATACTCGGAAAATTTATCActgtgcggtatttcacaccg
2706	XRS2 KO check	GGGACAGTCATAGCGGTCAATTACTAGACA
2713	RAD6 KO F	GATTATTTTTAGGCAGACAGAGACTAAAAGATAAAGCGTCagattgtactgagagtgcac
2714	RAD6 KO R	ATCGGCTCGGCATTCATCATTAAGATTCTTTTGATTTTTCctgtgcggtatttcacaccg
2715	RAD6 KO check	TTAGATACAAGCTTGGGATTGGGTTAGCCA
2698	MRE11 KO F	GACGCAAGTTGTACCTGCTCAGATCCGATAAAACTCGACTagattgtactgagagtgcac
2699	MRE11 KO R	TTATAAATAGGATATAATATAATATAGGGATCAAGTACAActgtgcggtatttcacaccg
2700	MRE11 KO Check	AACCAAGCGTCACCTCATCATATCTTCCGT
4183	4183 SLA1 D5	CCAAGGCGACAGAGTGTGTTATATACAAAAGAGCTAGAGTagattgtactgagagtgcac
4184	4183 SLA1 D3	GTTTTAGTTATTATCCTATAAAATCTTAAAATACATTAATctgtgcggtatttcacaccg
4185	4185 SLA1 KO CHK	CGCAGGACAATTGTCTCTACCCTTCCAATC
5480	Vps9 KO forward	TTTCTCTTCATCAAACAACAAAGAACAGGAATCAACAGCCAGATTGTACTGAGAGTGCAC
5481	Vps9 KO reverse	TGCTAGGCTACTCTATACATGAAATATGTGCATGAGATCACTGTGCGGTATTTCACACCG
5482	Vps9 KO check	CGACGATTCATTGGTACATGTTGTATCTCC
4186	4186 PEP3 D5	ATAAGGTACCAAGAAGTAAAAAGAGAAATATAGGGATATAagattgtactgagagtgcac
4187	4186 PEP3 D3	TTTAATTTCAGTGTTTCAGCCTGACTAAAAAAGAATACTActgtgcggtatttcacaccg
4188	4188 PEP3 KO CHK	TCACCTTCTCTTAGGTCCTCTTATTGGTGG
5450	Vph1 pFA6a forward	GGAAGTCGCTGTTGCTAGTGCAAGCTCTTCCGCTTCAAGCCGGATCCCCGGGTTAATTAA
5451	Vph1 pFA6a reverse	AGTACTTAAATGTTTCGCTTTTTTTAAAAGTCCTCAAAA TGAATTCGAGCTCGTTTAAAC
5452	Vph1 downstream reverse	TCACTGGTGGATTGGATTGCAAGTCTAACG
1198	VPH2 Kan D5	ATAGGATAATTGACGATTGGCATCACATAAAAGAACTCTACCGCTAGGGATAACAGG
1199	VPH2 Kan D3	TGCTCTCGGATCTCGGAGTTCTTATTTATAAAATGATCAGTCGATGAATTCGAGCTCG
1200	VPH2 ko chk	TCGTCTTCCTAGAATATTATCACAGCGGTG
3300	Ssy1 KO fwd	GTTATAAACTGCTTAAAAATAGGGAAGTTCCTTGAGGAATagattgtactgagagtgcac
3301	Ssy1 KO rev	AATACTAACAATAATAATACTAATAATAGTACATATAACCctgtgcggtatttcacaccg
3302	Ssy1 KO check	TTAATCCTGTTACTCCTGTGCTAGATGGGG
999	GAP1 Tag FWD	CACAAAGCCAAGATGGTATAGAATCTGGAATTTCTGGTGTGGTGACGGTGCTGGTTTA
1000	GAP1 Tag REV	ATCTAAAAAATAAAGTCTTTTTTTGTCGTTGTTCGATTCAtcgatgaattcgagctcg
1001	GAP1 Tag CHK	TTCAACTGGTTACTAGCCTTGTCTGGGTTG
