## Supplemental Table 2 for "Vacuole pH loss triggers ESCRT-dependent plasma membrane remodeling to prevent amino acid toxicity"

### Sheet: Sheet1
Strain	Reference or Source	Identifier or Catalog Number
Haploid deletion collection (MATa)	Giaever et al. 2002; Horizon Discovery
E. coli: DH5α	Jared Rutter Lab (Utah)	N/A
S. cerevisiae: wild type: BY4741 MATa his3Δ1 leu2Δ0 ura3Δ0 met15Δ0	Brachmann et al., 1998; ATCC	Cat # 201388
S. cerevisiae: vps23Δ: BY4741 vps23Δ::Ura3	This study	AHY11053
S. cerevisiae: gsh1Δ: BY4741 gsh1Δ::Ura3	This study	AHY14295
S. cerevisiae: fet4Δ: BY4741 fet4Δ::Ura3	This study	AHY14321
S. cerevisiae: vps27Δ: BY4741 vps27Δ::Ura3	This study	AHY11412
S. cerevisiae: vps22Δ: BY4741 vps22Δ::Ura3	This study	AHY11059
S. cerevisiae: snf7Δ: BY4741 snf7Δ::Ura3	This study	AHY11063
S. cerevisiae: pim1Δ: BY4741 pim1Δ::Ura3	Coody, Balasubramaniam, and Hughes 2025	AHY6155
S. cerevisiae: yme1Δ: BY4741 yme1Δ::Ura3	Coody, Balasubramaniam, and Hughes 2025	AHY6172
S. cerevisiae: xrs2Δ: BY4741 xrs2Δ::Ura3	This study	AHY14297
S. cerevisiae: rad6Δ: BY4741 rad6Δ::Ura3	This study	AHY14299
S. cerevisiae: mre11Δ: BY4741 mre11Δ::Ura3	This study	AHY14301
S. cerevisiae: mdm12Δ: BY4742 mdm12Δ::HygMX	English et al. 2020	AHY3882
S. cerevisiae: mdm34Δ: BY4741 mdm34Δ::HygMX	English et al. 2020	AHY3301
S. cerevisiae: mmm1Δ: BY4741 mmm1Δ::Ura3	English et al. 2020	AHY2371
S. cerevisiae: sla1Δ: BY4741 sla1Δ::Ura3	This study	AHY10534
S. cerevisiae: vps9Δ: BY4741 vps9Δ::Ura3	This study	AHY14559
S. cerevisiae: syn8Δ: BY4741 syn8Δ::Ura3	This study	AHY15933
S. cerevisiae: atg22Δ: BY4722 atg22Δ::Leu2	This study	AHY16702
S. cerevisiae: pep3Δ: BY4741 pep3Δ::Ura3	This study	AHY10536
S. cerevisiae: Bap2-GFP: BY4741 BAP2-GFP:His3MX	Thermo Fisher	GFP clone collection
S. cerevisiae: Dip5-GFP: BY4741 DIP5-GFP:His3MX	Thermo Fisher	GFP clone collection
S. cerevisiae: Gnp1-GFP: BY4741 GNP1-GFP:His3MX	Thermo Fisher	GFP clone collection
S. cerevisiae: Bap3-GFP: BY4741 BAP3-GFP:His3MX	Thermo Fisher	GFP clone collection
S. cerevisiae: Can1-GFP: BY4741 CAN1-GFP:His3MX	Thermo Fisher	GFP clone collection
S. cerevisiae: Lyp1-GFP: BY4741 LYP1-GFP:His3MX	Thermo Fisher	GFP clone collection
S. cerevisiae: Tat1-GFP: BY4741 TAT1-GFP:His3MX	Thermo Fisher	GFP clone collection
S. cerevisiae: Ptr2-GFP: BY4741 PTR2-GFP:His3MX	Thermo Fisher	GFP clone collection
S. cerevisiae: Hxt2-GFP: BY4741 HXT2-GFP:His3MX	Thermo Fisher	GFP clone collection
S. cerevisiae: Hxt3-GFP: BY4741 HXT3-GFP:His3MX	Thermo Fisher	GFP clone collection
S. cerevisiae: Fet3-GFP: BY4741 FET3-GFP:His3MX	Thermo Fisher	GFP clone collection
S. cerevisiae: Ftr1-GFP: BY4741 FTR1-GFP:His3MX	Thermo Fisher	GFP clone collection
S. cerevisiae: Mup1-GFP: BY4741 MUP1-GFP:His3MX	Thermo Fisher	GFP clone collection
S. cerevisiae: Tat2-GFP: BY4741 TAT2-GFP:His3MX	Thermo Fisher	GFP clone collection
S. cerevisiae: Agp1-GFP: BY4741 AGP1-GFP:His3MX	Thermo Fisher	GFP clone collection
S. cerevisiae: Vph1-mCherry Bap2-GFP: BY4741 VPH1-mCherry:HygMX BAP2-GFP:KanMX	This study	AHY14445
S. cerevisiae: Vph1-mCherry Bap2-GFP vps23Δ: BY4741 VPH1-mCherry:HygMX BAP2-GFP:KanMX vps23Δ::Ura3	This study	AHY14514
S. cerevisiae: Bap2-GFP vps27Δ: BY4741 BAP2-GFP:HisMX vps27Δ::Ura3	Schuler et al. 2020	AHY10154
S. cerevisiae: Bap2-GFP vps25Δ: BY4741 BAP2-GFP:HisMX vps25Δ::Ura3	Schuler et al. 2020	AHY10664
S. cerevisiae: Bap2-GFP did4Δ: BY4741 BAP2-GFP:HisMX did4Δ::Ura3	Schuler et al. 2020	AHY10156
S. cerevisiae: Bap2-GFP pep4Δ: BY4741 BAP2-GFP:HisMX pep4Δ::Ura3	Schuler et al. 2020	AHY10494
S. cerevisiae: Bap2-GFP vph2Δ: BY4741 BAP2-GFP:HisMX vph2Δ::Leu2	This study	AHY15610
S. cerevisiae: vps23Δssy1Δ: BY4741 vps23Δ::Ura3 ssy1Δ::Leu2	This study	AHY12242
S. cerevisiae: ssy1Δ: BY4741 ssy1Δ::Leu2	This study	AHY13549
S. cerevisiae: BY4709 GAP1-GFP:KanMX VPH1-mCherry:HygMX	This study	AHY14325
